# High-resolution synchrotron imaging studies of intact fresh roots reveal soil bacteria promoted bioremediation and bio-fortification

**DOI:** 10.1101/767558

**Authors:** Hanna Help, Merja Lusa, Ari-Pekka Honkanen, Ana Diaz, Mirko Holler, Murielle Salomé, Peter Cloetens, Henrik Mäkinen, Simo Huotari, Heikki Suhonen

## Abstract

Plant-microbe interactions can be utilized in bio-based processes such as bioremediation and biofortification, either to remove hazardous radionuclides and heavy metals from the soil, or to increase the accumulation of desired elements into crops to improve their quality. Optimizing such elegant plant-microbe interactions requires detailed understanding of the chemical element compositions of fresh plant tissues at cellular organelle resolution. However, such analyses remain challenging because conventional methods lack the required spatial resolution, contrast or sensitivity. Using a novel combination of nanoscale-resolution 3D cryogenic synchrotron-light ptychography, holotomography and fluorescence tomography, we show how soil bacteria interact with *Arabidopsis thaliana* and promote the uptake of various metals. Co-cultivation with *Pseudomonas* sp. strain T5-6-I alters root anatomy and increases levels of selenium (Se), iron (Fe) and other micronutrients in roots. Our approach highlights the interaction of plants and microbes in bioremediation and biofortification on the subcellular level.
