## Supplementary material for "High-resolution synchrotron imaging studies of intact fresh roots reveal soil bacteria promoted bioremediation and bio-fortification": table 1 data and extended figure 1 data

### Sheet: Sheet2
ptychography imaged roots	area	mean	min	max	median			area	mean	min	max	median			area	mean	min	max	median			area	mean	min	max	median
control cell wall	199	0.38947	0.33823	0.42865	0.39241		control cytoplasm and organelles	2958	0.31601	0.26608	0.38912	0.31372		control vacuole fluid	604	0.29907	0.26653	0.33836	0.29861		control vacuole tonoplasts	88	0.38468	0.32105	0.41466	0.39213
2	32	0.39314	0.32479	0.41345	0.39716		2	1777	0.32447	0.27238	0.37292	0.32528		2	2600	0.30157	0.26821	0.39587	0.30035		2	60	0.39468	0.36545	0.41612	0.39513
3	32	0.3937	0.3712	0.42172	0.3926		3	1518	0.31875	0.26689	0.38344	0.31644		3	472	0.29527	0.26197	0.32997	0.29518		3	61	0.40228	0.38075	0.4311	0.40401
4	107	0.38292	0.35869	0.41518	0.38229		4	1736	0.30648	0.26176	0.40154	0.30434		4	1664	0.29892	0.26197	0.36031	0.29811		4	84	0.39767	0.37871	0.42392	0.39683
5	88	0.3855	0.30881	0.4207	0.38867		5	795	0.31692	0.26594	0.38597	0.31604		5	264	0.30193	0.27281	0.35079	0.30119		5	8	0.37045	0.32995	0.40134	0.376
6	89	0.37497	0.33888	0.4165	0.37263		6	898	0.32423	0.27744	0.37008	0.32348		6	262	0.29801	0.2668	0.32472	0.29816		6	32	0.37617	0.3153	0.41826	0.37957
7	64	0.40493	0.35165	0.43604	0.41049		7	726	0.32101	0.26537	0.36607	0.32065		7	356	0.30294	0.26309	0.35484	0.30246		7	21	0.38519	0.31542	0.42801	0.39478
8	70	0.39334	0.36081	0.42287	0.39409		8	620	0.3187	0.27448	0.39709	0.31738		8	299	0.30288	0.26491	0.3464	0.3041		8	428	0.31249	0.27367	0.42948	0.30384
9	130	0.40248	0.37384	0.42836	0.40203		9	315	0.31627	0.27424	0.3586	0.31553		9	292	0.29814	0.26975	0.33336	0.29863		9	51	0.37439	0.32954	0.40599	0.38026
10	158	0.40671	0.38445	0.43263	0.40776		10	871	0.32361	0.28752	0.36454	0.32265		10	340	0.29784	0.25878	0.32962	0.29739		10	61	0.36582	0.31005	0.42099	0.3663
11	68	0.39204	0.36184	0.41991	0.3917		11	830	0.32027	0.28561	0.35508	0.32024		11	255	0.30119	0.26484	0.33814	0.29993		11	42	0.37997	0.32985	0.40831	0.38418
12	51	0.40037	0.37723	0.42065	0.39976		12	674	0.32112	0.28522	0.36699	0.32019		12	324	0.29966	0.26534	0.34117	0.30017		12	82	0.35586	0.29147	0.42156	0.361
13	49	0.3893	0.36864	0.40841	0.39132		13	590	0.33235	0.29637	0.40965	0.32862		13	364	0.30562	0.27959	0.34134	0.30463		13	20	0.39724	0.35909	0.42571	0.40068
14	102	0.3855	0.36406	0.41672	0.38628		14	1192	0.32832	0.25999	0.37719	0.33294		14	472	0.30563	0.27179	0.3417	0.30496		14	26	0.38302	0.33129	0.41726	0.39592
15	126	0.38496	0.35046	0.41583	0.38595		15	1572	0.31575	0.25885	0.3827	0.31429		15	375	0.30188	0.27424	0.33494	0.30109		15	31	0.37286	0.32391	0.40841	0.37537
16	96	0.40631	0.34862	0.4332	0.40969		16	742	0.31538	0.28369	0.35442	0.31482		16	398	0.30071	0.25801	0.3348	0.30121		16	88	0.36752	0.31763	0.43029	0.3681
17	100	0.38209	0.34062	0.40791	0.38389		17	521	0.3178	0.28611	0.36604	0.31673		17	502	0.29867	0.26634	0.34182	0.29837		17	36	0.37784	0.30897	0.41413	0.38931
18	79	0.4008	0.37647	0.4317	0.40024		18	392	0.3184	0.27814	0.36234	0.31873		18	124	0.29771	0.26157	0.33095	0.29771		18	80	0.39936	0.37525	0.42216	0.3992
19	37	0.39263	0.33981	0.4356	0.39681		19	570	0.31967	0.28522	0.35415	0.31981		19	332	0.30043	0.26835	0.3449	0.3006		19	121	0.41053	0.37091	0.44304	0.41122
20	48	0.40638	0.38289	0.42621	0.40643		20	764	0.31918	0.27006	0.36134	0.31947		20	860	0.29433	0.26362	0.35983	0.29388		20	86	0.40387	0.37867	0.42182	0.40487
21	10	0.40014	0.38798	0.40965	0.40199		21	580	0.31919	0.28147	0.37423	0.31859		21	447	0.29585	0.26534	0.3496	0.29523		21	104	0.40556	0.3773	0.44017	0.40624
22	88	0.38549	0.36792	0.40409	0.38616		22	284	0.31632	0.28573	0.3459	0.31544		22	708	0.29745	0.25584	0.41089	0.2946		22	128	0.38475	0.28126	0.44779	0.3927
23	48	0.3852	0.35809	0.41005	0.38702		23	1172	0.32093	0.27611	0.38401	0.32065		23	568	0.29366	0.25563	0.32749	0.29336		23	32	0.37661	0.32933	0.42249	0.37411
24	84	0.40048	0.3726	0.42808	0.39941		24	172	0.31413	0.28923	0.3507	0.31355		24	400	0.29254	0.26334	0.32454	0.29203		24	82	0.37408	0.33014	0.41492	0.37468
25	42	0.41646	0.39602	0.43931	0.41726		25	421	0.31116	0.26839	0.36184	0.31138		25	340	0.29506	0.26532	0.32122	0.29499		25	48	0.33134	0.27945	0.37129	0.33243
26	68	0.40214	0.37444	0.42481	0.40323		26	400	0.31352	0.26895	0.35547	0.31332		26	383	0.29576	0.26296	0.35558	0.29427		26	23	0.38336	0.31852	0.41311	0.38931
27	186	0.38458	0.35867	0.42206	0.3843		27	1470	0.32046	0.27049	0.41136	0.31747		27	456	0.29219	0.25971	0.32274	0.29269		27	58	0.38094	0.32716	0.42049	0.38556
28	36	0.38098	0.32129	0.41103	0.38449		28	780	0.31507	0.27646	0.35441	0.31523		28	871	0.28982	0.25262	0.3221	0.28954		28	56	0.36932	0.30666	0.42201	0.37303
29	26	0.39643	0.37934	0.40905	0.39674		29	4836	0.32119	0.26455	0.38685	0.32038		29	158	0.29999	0.25944	0.35196	0.29634		29	28	0.34059	0.30702	0.3739	0.34408
30	79	0.37674	0.33735	0.40912	0.37845		30	420	0.32803	0.29033	0.36225	0.32783		30	320	0.2926	0.25587	0.33367	0.29327		30	20	0.35986	0.31052	0.39795	0.37106
averages		0.393206	0.35919	0.42065	0.394375				0.319156	0.275769	0.37221	0.318506				0.298244	0.264153	0.343121	0.297768		31	32	0.35473	0.3098	0.38843	0.35532
stdevs		0.0101549	0.021041	0.00979898	0.0104078				0.0052083	0.0100915	0.0175873	0.00559747				0.0039682	0.00596832	0.0199849	0.00393584		32	20	0.36284	0.32781	0.39167	0.36878
																							0.376121	0.328497	0.415837	0.379562
																							0.0216816	0.0302895	0.0173846	0.0228393
control	min	max	median	mean
cell wall	0.35919	0.42065	0.394375	0.393206
cytoplasm and organelles	0.275769	0.37221	0.318506	0.319156
vacuole fluid	0.264153	0.343121	0.297768	0.298244
vacuole membranes	0.328497	0.415837	0.379562	0.376121
	area	mean	min	max	median			area	mean	min	max	median			area	mean	min	max	median			area	mean	min	max	median
Se cell wall	376	0.39483	0.31008	0.44903	0.39737		Se cytoplasm and organelles	684	0.32617	0.25355	0.38483	0.3271		Se vacuole fluid	226	0.30206	0.25569	0.35312	0.30191		Se vacuole tonoplasts	42	0.33746	0.28452	0.40088	0.33584
2	164	0.41068	0.34904	0.47881	0.41074		2	928	0.32374	0.27729	0.37427	0.32349		34	200	0.30101	0.24712	0.3564	0.30083		2	36	0.36028	0.30327	0.3998	0.36367
3	1008	0.36615	0.26715	0.44585	0.37186		3	688	0.32253	0.26563	0.37013	0.32261		35	138	0.29621	0.24471	0.33527	0.29564		3	44	0.34278	0.30832	0.39767	0.34173
4	151	0.3757	0.31223	0.44383	0.3748		4	616	0.32416	0.26264	0.37273	0.32408		36	80	0.29257	0.23746	0.34039	0.29425		4	21	0.35099	0.30149	0.40287	0.35145
5	340	0.38018	0.32292	0.43286	0.37928		5	466	0.31884	0.281	0.38576	0.31802		37	177	0.30408	0.26644	0.35923	0.30096		5	48	0.32599	0.26528	0.40414	0.32363
6	199	0.37033	0.30891	0.43035	0.36992		6	1244	0.31187	0.25677	0.38146	0.31167		38	288	0.30218	0.25554	0.35361	0.30105		6	82	0.31166	0.26409	0.36288	0.31214
7	48	0.36513	0.31994	0.40884	0.36644		7	753	0.31353	0.26538	0.37142	0.31301		39	330	0.29704	0.25502	0.33549	0.29726		7	49	0.35002	0.30822	0.38766	0.34756
8	190	0.36273	0.31714	0.41263	0.36193		8	524	0.3226	0.26995	0.37773	0.32265		40	176	0.30184	0.25606	0.34373	0.30181		8	28	0.36614	0.3137	0.41153	0.37366
9	116	0.38418	0.31256	0.42146	0.38573		9	300	0.32215	0.2805	0.36962	0.32213		41	447	0.29917	0.2436	0.3505	0.29906		9	24	0.36363	0.31652	0.39504	0.36603
10	228	0.38675	0.3343	0.43798	0.38616		10	684	0.32353	0.26408	0.43155	0.32302		42	436	0.3025	0.24665	0.36007	0.30093		10	52	0.31205	0.25421	0.41183	0.30756
11	144	0.35565	0.28487	0.40707	0.35639		11	500	0.30983	0.25061	0.36425	0.30897		43	104	0.30139	0.25531	0.35416	0.29938		11	610	0.32656	0.26998	0.39417	0.32575
12	216	0.37711	0.30747	0.43377	0.3785		12	596	0.32766	0.26702	0.38248	0.32878		44	136	0.29663	0.25967	0.33588	0.2977		12	52	0.38313	0.30572	0.43934	0.38819
13	493	0.39421	0.01333	0.46244	0.39947		13	1060	0.31629	0.26028	0.38877	0.31565		45	136	0.29856	0.25777	0.33827	0.29909		13	48	0.37354	0.31944	0.4228	0.3769
14	299	0.38286	0.3108	0.44918	0.38181		14	966	0.31085	0.26231	0.35991	0.31083		46	239	0.30639	0.23859	0.36938	0.306		14	82	0.31717	0.26678	0.3678	0.31753
15	136	0.38687	0.31914	0.43604	0.38877		15	237	0.31923	0.25682	0.36957	0.32033		47	166	0.29709	0.24636	0.35347	0.29748		15	75	0.33681	0.2719	0.40327	0.33351
16	324	0.37964	0.32729	0.42684	0.38043		16	1252	0.31058	0.25894	0.36863	0.31018		48	102	0.30617	0.25524	0.36056	0.30667		16	44	0.31938	0.27484	0.38563	0.31724
17	190	0.3736	0.32678	0.42128	0.37542		17	688	0.31484	0.26535	0.38729	0.31321		49	112	0.30365	0.25018	0.35591	0.30445		17	42	0.32557	0.28322	0.37893	0.32333
18	180	0.35789	0.30931	0.40884	0.35766		18	832	0.32917	0.26618	0.39343	0.32948		50	320	0.29512	0.24848	0.34009	0.29427		18	36	0.32288	0.27873	0.37325	0.32198
19	89	0.37114	0.29368	0.42571	0.3749		19	882	0.32531	0.25416	0.3933	0.32562		51	364	0.2978	0.23324	0.35948	0.29709		19	97	0.31808	0.27011	0.39325	0.3141
20	20	0.35649	0.33693	0.38497	0.35608		20	492	0.32308	0.2791	0.36893	0.32284		52	452	0.29205	0.24725	0.34075	0.29176		20	64	0.32839	0.26665	0.41875	0.32491
21	86	0.33884	0.28655	0.38375	0.34075		21	668	0.33149	0.26269	0.39479	0.33242		53	238	0.29512	0.25228	0.33651	0.29658		21	58	0.33595	0.27456	0.39597	0.33261
22	58	0.37954	0.33465	0.42568	0.37845		22	2240	0.3167	0.25443	0.37461	0.3173		54	326	0.29674	0.2438	0.34926	0.29664		22	147	0.31368	0.25848	0.3733	0.31297
23	908	0.3931	0.33575	0.45231	0.39312		23	668	0.33538	0.271	0.39475	0.33642		55	341	0.29385	0.24513	0.33798	0.29353		23	102	0.33107	0.26182	0.40786	0.32497
24	640	0.41601	0.33096	0.4916	0.41663		24	730	0.32811	0.26029	0.38389	0.32813		56	315	0.29054	0.23535	0.35016	0.28967		24	70	0.33971	0.25844	0.39462	0.3464
25	477	0.39313	0.33262	0.43774	0.39275		25	620	0.3286	0.26479	0.39932	0.3295		57	200	0.29022	0.23063	0.34179	0.29401		25	208	0.3272	0.24393	0.41179	0.32751
26	92	0.37908	0.32953	0.42964	0.3792		26	502	0.3369	0.2486	0.40753	0.33826		58	160	0.29589	0.2544	0.3453	0.29595		26	37	0.34446	0.28103	0.39557	0.3437
27	161	0.38018	0.32579	0.43796	0.38137		27	3119	0.32685	0.25473	0.42317	0.32626		59	269	0.2942	0.24616	0.33375	0.29447		27	86	0.32665	0.27159	0.38983	0.32409
28	146	0.37836	0.32475	0.43011	0.37823		28	1022	0.32988	0.25221	0.42784	0.32797		60	238	0.29571	0.24442	0.33767	0.29504		28	230	0.32037	0.25966	0.38442	0.31931
29	74	0.3785	0.32904	0.42039	0.37873		29	390	0.33248	0.26868	0.39513	0.33314		61	51	0.29715	0.26686	0.33472	0.29473		29	47	0.35475	0.31254	0.40435	0.35488
30	192	0.35818	0.29211	0.41463	0.35819		30	238	0.32511	0.27339	0.37488	0.32524		62	124	0.30092	0.25186	0.34211	0.3001		30	96	0.3386	0.27723	0.39953	0.33664
averages		0.377568	0.306854	0.431386	0.378369		31	632	0.31893	0.26411	0.36834	0.31918		63	121	0.29266	0.25217	0.33916	0.29437		31	158	0.33692	0.25616	0.3929	0.34091
stdevs		0.0163019	0.0583076	0.0231206	0.0163825		32	948	0.31402	0.25683	0.36992	0.31369		64	105	0.29015	0.25378	0.33119	0.28895		32	140	0.34515	0.27536	0.42134	0.34122
							averages		0.322513	0.263416	0.384695	0.322537		65	72	0.29065	0.25386	0.31293	0.29308		averages		0.337094	0.279931	0.397593	0.336622
							stdevs		0.00734468	0.00865878	0.0180883	0.00774832		66	96	0.29736	0.26401	0.34305	0.29745		stdevs		0.0183422	0.0211216	0.0164959	0.0204008
														67	151	0.29789	0.25854	0.34361	0.29655
Se		min	max	median	mean									68	229	0.29935	0.24355	0.34861	0.29927
cell wall		0.306854	0.431386	0.378369	0.377568									69	138	0.30398	0.26211	0.34132	0.30324
cytoplasm and organelles		0.263416	0.384695	0.322537	0.322513									70	176	0.29886	0.24495	0.34734	0.29849
vacuole fluid		0.250151	0.345458	0.297919	0.29807									71	248	0.30076	0.25419	0.34667	0.30126
vacuole membranes		0.279931	0.397593	0.336622	0.337094									72	288	0.30133	0.24686	0.35184	0.30018
														71	248	0.30076	0.25419	0.34667	0.30126
														72	288	0.30133	0.24686	0.35184	0.30018
														averages		0.29807	0.250151	0.345458	0.297919
														stdevs		0.00434503	0.00836023	0.0102191	0.00399645
	area	mean	min	max	median			area	mean	min	max	median			area	mean	min	max	median			area	mean	min	max	median
Se+bact cell wall	96	0.43442	0.12199	0.52281	0.45509		Se+bact cytoplasm and organelles	552	0.33208	0.29222	0.37899	0.33208		Se+bact vacuole fluid	833	0.3038	0.26138	0.33463	0.30419		Se+bact vacuole tonoplasts	104	0.53552	0.39108	0.57341	0.54347
2	79	0.4194	0.35306	0.46144	0.4248		2	489	0.32574	0.28508	0.37374	0.32495		2	375	0.30542	0.27385	0.33425	0.30523		2	95	0.48626	0.34201	0.55858	0.50408
3	122	0.41192	0.33176	0.46352	0.41416		3	900	0.32734	0.27234	0.39398	0.32649		3	1132	0.30553	0.26231	0.33952	0.30539		3	112	0.50291	0.40849	0.5471	0.51045
4	136	0.41958	0.36986	0.47249	0.41903		4	230	0.33868	0.2875	0.37976	0.34321		4	380	0.30585	0.27358	0.32929	0.30539		4	128	0.34744	0.28331	0.44151	0.34234
5	61	0.41206	0.36409	0.4592	0.41365		5	2644	0.32743	0.27413	0.40233	0.32267		5	210	0.30187	0.27744	0.33017	0.30232		5	84	0.35858	0.28944	0.44566	0.35666
6	34	0.44344	0.36177	0.48283	0.44834		6	5524	0.32737	0.27416	0.42483	0.32241		6	645	0.30369	0.27431	0.3364	0.30304		6	126	0.34927	0.27712	0.43049	0.34583
7	47	0.44728	0.38667	0.49088	0.45031		7	216	0.35212	0.30337	0.39473	0.35488		7	262	0.30588	0.2769	0.33776	0.30498		7	240	0.3455	0.27343	0.43276	0.34292
8	84	0.44056	0.37797	0.48474	0.44327		8	753	0.3359	0.26904	0.38552	0.34126		8	190	0.30705	0.27741	0.34347	0.30717		8	162	0.3621	0.27422	0.44479	0.35093
9	56	0.4306	0.33872	0.48694	0.43821		9	568	0.32655	0.29199	0.37805	0.3264		9	311	0.30347	0.27593	0.34924	0.30402		9	48	0.36306	0.28654	0.42774	0.36127
10	84	0.43547	0.34316	0.49687	0.43808		10	3968	0.32489	0.27267	0.42807	0.32117		10	795	0.30979	0.2724	0.34541	0.30985		10	34	0.3594	0.27427	0.43013	0.36869
11	115	0.42026	0.35467	0.46149	0.42031		11	1472	0.33944	0.27911	0.40618	0.3408		11	273	0.30495	0.27055	0.33916	0.30528		11	28	0.3688	0.28696	0.42486	0.37693
12	64	0.47425	0.30322	0.57774	0.49561		12	5788	0.32546	0.27496	0.44375	0.32272		12	288	0.3071	0.27285	0.34919	0.30667		12	10	0.35343	0.31195	0.40151	0.35683
13	84	0.42628	0.36328	0.46102	0.42895		13	330	0.3447	0.29455	0.40482	0.34482		13	192	0.30567	0.28132	0.3317	0.30597		13	51	0.36479	0.29642	0.42255	0.37162
14	52	0.43368	0.35596	0.4796	0.4445		14	1740	0.34742	0.27254	0.43308	0.3443		14	384	0.30833	0.27223	0.33715	0.30841		14	364	0.5162	0.30953	0.57254	0.53577
15	54	0.42292	0.38727	0.44971	0.42522		15	3836	0.32956	0.27439	0.42902	0.32373		15	398	0.30781	0.2773	0.33333	0.30817		15	34	0.40153	0.36642	0.42787	0.40323
16	96	0.40231	0.30395	0.46036	0.41569		16	1145	0.33471	0.2723	0.42686	0.3274		16	389	0.30809	0.27198	0.33967	0.30837		16	48	0.39352	0.32739	0.4236	0.39865
17	80	0.41889	0.31317	0.4648	0.43052		17	1590	0.32708	0.27416	0.39523	0.32311		17	568	0.30845	0.27729	0.35284	0.30867		17	61	0.40104	0.35966	0.42835	0.40496
18	48	0.42808	0.38974	0.48295	0.42571		18	1660	0.32785	0.26885	0.40205	0.32444		18	444	0.307	0.2763	0.34069	0.30714		18	42	0.39023	0.34536	0.41885	0.39211
19	70	0.38605	0.30597	0.46004	0.39282		19	3024	0.3252	0.27362	0.43094	0.31831		19	330	0.30745	0.27595	0.36419	0.30709		19	54	0.38343	0.30568	0.41178	0.38688
20	126	0.41406	0.31726	0.47072	0.42288		20	1836	0.32759	0.27329	0.41378	0.32041		20	668	0.30946	0.27227	0.3526	0.30924		20	61	0.39458	0.34837	0.42715	0.39394
21	122	0.39678	0.30311	0.44966	0.40904		21	2634	0.32212	0.27611	0.39931	0.3203		21	436	0.30314	0.26595	0.35309	0.30211		21	79	0.40061	0.32461	0.44026	0.40676
22	62	0.38406	0.34841	0.43111	0.38206		22	1924	0.32164	0.27629	0.38501	0.32075		22	130	0.30532	0.2725	0.33262	0.30599		22	126	0.39392	0.32058	0.44354	0.40116
23	64	0.39827	0.30651	0.43156	0.40162		23	1020	0.32135	0.28074	0.36826	0.32021		23	177	0.31022	0.27921	0.34222	0.30924		23	36	0.38628	0.31753	0.44257	0.39506
24	70	0.39516	0.34071	0.43176	0.4008		24	2088	0.32399	0.27452	0.39889	0.32126		24	430	0.30706	0.27769	0.33542	0.30681		24	32	0.38172	0.32105	0.4414	0.38518
25	60	0.41411	0.31959	0.45243	0.42175		25	1124	0.3321	0.28585	0.40606	0.32955		25	236	0.30331	0.27878	0.33021	0.30327		25	20	0.39938	0.3452	0.43122	0.40199
26	70	0.42094	0.34683	0.45821	0.42465		26	1388	0.32558	0.27231	0.40777	0.32437		26	578	0.30491	0.26634	0.35225	0.30434		26	88	0.36723	0.28863	0.44616	0.36784
27	75	0.41699	0.30353	0.46096	0.42699		27	550	0.34418	0.27737	0.42399	0.3432		27	516	0.30193	0.26825	0.333	0.30186		27	42	0.39381	0.32133	0.43688	0.40286
28	48	0.40546	0.35923	0.44535	0.41067		28	587	0.33653	0.27661	0.40923	0.33764		28	302	0.30648	0.28024	0.33703	0.30671		28	48	0.38604	0.34775	0.43193	0.38527
29	61	0.40839	0.31407	0.44966	0.41753		29	139	0.32972	0.29223	0.37908	0.32619		29	136	0.30393	0.2814	0.33217	0.30293		29	24	0.39666	0.33859	0.42574	0.40615
30	89	0.40428	0.37212	0.44494	0.4023		30	958	0.32314	0.27954	0.36775	0.32229		30	476	0.30562	0.27413	0.33303	0.30553		30	28	0.39475	0.3162	0.43127	0.41
31	37	0.37949	0.29609	0.44354	0.39163		31	260	0.32526	0.28899	0.38096	0.32287		31	199	0.30388	0.27777	0.33382	0.30362		31	37	0.36862	0.30798	0.43708	0.36447
averages		0.417595	0.333992	0.467398	0.423748		32	343	0.32546	0.28176	0.38609	0.32267		32	380	0.30865	0.27862	0.34385	0.30877		32	64	0.36038	0.3051	0.41255	0.36064
stdevs		0.0201413	0.0487653	0.0288912	0.0221362		averages		0.330568	0.279456	0.401191	0.328652		33	417	0.30496	0.27018	0.33272	0.30474		33	21	0.40445	0.37276	0.43085	0.40905
							stdevs		0.0079609	0.00851247	0.0208633	0.00958548		34	288	0.30801	0.27254	0.35297	0.30739		34	70	0.40376	0.35192	0.43439	0.40686
Se+bacteria		min	max	median	mean									averages		0.306002	0.274034	0.340149	0.305879		35	60	0.39711	0.31345	0.42183	0.4035
cell wall		0.333992	0.467398	0.423748	0.417595									stdevs		0.0022028	0.00495601	0.00865671	0.00223899		36	26	0.39531	0.33133	0.43994	0.40473
cytoplasm and organelles		0.279456	0.401191	0.328652	0.330568																averages		0.394656	0.321713	0.445523	0.398863
vacuole fluid		0.274034	0.340149	0.305879	0.306002																stdevs		0.0455738	0.0334806	0.0433985	0.0497028
vacuole membranes		0.321713	0.445523	0.398863	0.394656
Se+bact cell wall		0.0487653	0.0288912	0.0221362	0.0201413
Se+bact cytoplasm and organelles		0.00851247	0.0208633	0.00958548	0.0079609
Se+bact vacuole fluid		0.00495601	0.00865671	0.00223899	0.0022028
Se+bact vacuole membranes		0.0334806	0.0433985	0.0497028	0.0455738

### Sheet: Sheet3
e- density	average min	average max	average median	average mean	stdev min	stdev max	stdev median	stdev mean
control cell wall	0.35919	0.42065	0.394375	0.393206	0.021041	0.00979898	0.0104078	0.0101549
control cytoplasm and organelles	0.275769	0.37221	0.318506	0.319156	0.0100915	0.0175873	0.00559747	0.0052083
control vacuole fluid	0.264153	0.343121	0.297768	0.298244	0.00596832	0.0199849	0.00393584	0.0039682
control vacuole membrane	0.328497	0.415837	0.379562	0.376121	0.0302895	0.0173846	0.0228393	0.0216816
Se cell wall	0.306854	0.431386	0.378369	0.377568	0.0583076	0.0231206	0.0163825	0.0163019
Se cytoplasm and organelles	0.263416	0.384695	0.322537	0.322513	0.00865878	0.0180883	0.00774832	0.00734468
Se vacuole fluid	0.250151	0.345458	0.297919	0.29807	0.00836023	0.0102191	0.00399645	0.00434503
Se vacuole membrane	0.279931	0.397593	0.336622	0.337094	0.0211216	0.0164959	0.0204008	0.0183422
Se+bact cell wall	0.333992	0.467398	0.423748	0.417595	0.0487653	0.0288912	0.0221362	0.0201413
Se+bact cytoplasm and organelles	0.279456	0.401191	0.328652	0.330568	0.00851247	0.0208633	0.00958548	0.0079609
Se+bact vacuole fluid	0.274034	0.340149	0.305879	0.306002	0.00495601	0.00865671	0.00223899	0.0022028
Se+bact vacuole membrane	0.321713	0.445523	0.398863	0.394656	0.0334806	0.0433985	0.0497028	0.0455738
	electron density				mass density (compared to water)
Sample ID	average min	average max	average median	average mean	average min	average max	average median	average mean
control cell wall	0.35919	0.42065	0.394375	0.393206	1.07542	1.25943	1.18076	1.17726
control cytoplasm and organelles	0.275769	0.37221	0.318506	0.319156	0.825656	1.1144	0.953612	0.955558
control vacuole fluid	0.264153	0.343121	0.297768	0.298244	0.790876	1.02731	0.891522	0.892946
control vacuole membrane	0.328497	0.415837	0.379562	0.376121	0.983524	1.24502	1.13641	1.12611
Se cell wall	0.306854	0.431386	0.378369	0.377568	0.918725	1.29158	1.13284	1.13044
Se cytoplasm and organelles	0.263416	0.384695	0.322537	0.322513	0.78867	1.15178	0.965679	0.965607
Se vacuole fluid	0.250151	0.345458	0.297919	0.29807	0.748955	1.03431	0.891972	0.892424
Se vacuole membrane	0.279931	0.397593	0.336622	0.337094	0.838117	1.1904	1.00785	1.00926
Se+bact cell wall	0.333992	0.467398	0.423748	0.417595	0.999975	1.39939	1.26871	1.25028
Se+bact cytoplasm and organelles	0.279456	0.401191	0.328652	0.330568	0.836694	1.20117	0.983988	0.989725
Se+bact vacuole fluid	0.274034	0.340149	0.305879	0.306002	0.820461	1.01841	0.915807	0.916175
Se+bact vacuole membrane	0.321713	0.445523	0.398863	0.394656	0.963212	1.3339	1.1942	1.18161
