## extended figure 3 data - selenium in subcellular compartments for "High-resolution synchrotron imaging studies of intact fresh roots reveal soil bacteria promoted bioremediation and bio-fortification"

### Sheet: Sheet1
sample	tissue	organelle	area	min	max	median	mean
Selenium + bacteria 1	epidermis	vacuole tonoplast	826	0.00014	0.00078	0.00036	0.00037
		vacuole fluid	497	-4.826e-06	0.00039	0.00014	0.00014
		cytoplasm	645	0.00032	0.00126	0.00063	0.00064
	cortex	vacuole tonoplast	700	0.00019	0.00073	0.00037	0.00039
		vacuole fluid	398	-7.228e-06	0.00032	0.00014	0.00015
		cytoplasm	758	0.00032	0.00103	0.00057	0.00059
	endodermis	vacuole tonoplast	689	7e-05	0.00036	0.00019	0.00019
		vacuole fluid	389	-4e-05	0.00023	0.0001	0.0001
		cytoplasm	608	0.00018	0.00077	0.00038	0.00041
