## extended figure 4 - Ca levels in root cells for "High-resolution synchrotron imaging studies of intact fresh roots reveal soil bacteria promoted bioremediation and bio-fortification"

### Sheet: Sheet1
#	area	mean	min	max	median			area	mean	min	max	median
1	6	0.00319	0.00306	0.00337	0.0032		1	3	0.00074	0.00054	0.00091	0.00078
2	15	0.00442	0.00229	0.00595	0.00451		2	12	0.00082	0.00048	0.00122	0.00082
3	6	0.00334	0.00294	0.00369	0.00342		3	10	0.00109	0.00094	0.00122	0.00111
4	15	0.00336	0.00302	0.00392	0.0034		4	4	0.00109	0.00107	0.0011	0.00109
5	16	0.00321	0.00272	0.00377	0.00324		5	4	0.00096	0.00086	0.00111	0.00094
6	24	0.00288	0.00243	0.00323	0.00281		6	9	0.00136	0.00101	0.00166	0.00131
7	30	0.00243	0.00213	0.00281	0.00242		7	6	0.00265	0.00253	0.00288	0.00259
8	6	0.00307	0.00277	0.00318	0.00316		8	15	0.00243	0.00136	0.00331	0.00251
9	12	0.00268	0.00202	0.00304	0.00283		9	6	0.00087	0.00073	0.0012	0.0008
10	9	0.00257	0.00198	0.00299	0.00256		10	16	0.00138	0.00101	0.00164	0.00139
11	10	0.00219	0.00141	0.00258	0.00237		11	6	0.00142	0.0012	0.00168	0.00147
12	6	0.00251	0.00172	0.00331	0.00251		12	10	0.00131	0.00071	0.00168	0.00144
13	12	0.00226	0.002	0.00248	0.00231		13	4	0.00047	8e-05	0.00085	0.00047
14	12	0.00233	0.00089	0.00342	0.0025		14	4	0.00068	0.00062	0.00072	0.0007
15	12	0.00229	0.00172	0.00284	0.00232		15	8	0.00087	0.00056	0.00111	0.00089
16	15	0.00247	0.00116	0.00344	0.00278		16	9	0.00069	0.00051	0.00087	0.0007
17	8	0.00506	0.00386	0.00586	0.0052		17	18	0.00121	0.00089	0.00168	0.0012
	average	0.00295647	0.00224235	0.00352235	0.00303176			average	0.00117882	0.000888235	0.00146118	0.00118882
	stdev	0.000785111	0.000764416	0.000979716	0.000791811			stdev	0.000583383	0.000524526	0.000697503	0.000587493
									min	max	median	mean		fold change
		min	max	median	mean			damaged cell walls	0.00224235	0.00352235	0.00303176	0.00295647		min	2.5245
	damaged cell walls	0.00224235	0.00352235	0.00303176	0.00295647			intact cell walls	0.000888235	0.00146118	0.00118882	0.00117882		max	2.41063
	intact cell walls	0.000888235	0.00146118	0.00118882	0.00117882			stdev damaged	0.000764416	0.000979716	0.000791811	0.000785111		median	2.55022
								stdev intact	0.000524526	0.000697503	0.000587493	0.000583383		mean	2.50798
									min	mim	max	max	median	median	mean	mean
								damaged cell walls	0.00224235	2.24235	0.00352235	3.52235	0.00303176	3.03176	0.00295647	2.95647
								intact cell walls	0.000888235	0.888235	0.00146118	1.46118	0.00118882	1.18882	0.00117882	1.17882
								stdev damaged	0.000764416	0.764416	0.000979716	0.979716	0.000791811	0.791811	0.000785111	0.785111
								stdev intact	0.000524526	0.524526	0.000697503	0.697503	0.000587493	0.587493	0.000583383	0.583383
								mg/cm3	min	max	median	mean
								damaged cell walls	2.24235	3.52235	3.03176	2.95647
								intact cell walls	0.888235	1.46118	1.18882	1.17882
								stdev damaged	0.764416	0.979716	0.791811	0.785111
								stdev intact	0.524526	0.697503	0.587493	0.583383
