## Supplementary material for "High-resolution synchrotron imaging studies of intact fresh roots reveal soil bacteria promoted bioremediation and bio-fortification": graphs 1, 2 and 3 statistics

### Sheet: Tissue
	sample	area	# voxels	Se max	Se min	Se mean	Se std	Se median	Se Q25	Se Q75	Fe max	Fe min	Fe mean	Fe std	Fe median	Fe Q25	Fe Q75
0	E1D_001	Epidermis	55266	0.00976563	-0.00714867	0.000640155	0.00193419	0.000630634	-0.000680551	0.00193261	3.93721	-0.128468	0.069777	0.155416	0.0338114	0.0066564	0.0695569
1	E1D_001	Cortex	20938	0.00938877	-0.00817963	0.000608884	0.00202658	0.000605652	-0.000773455	0.00197061	3.67296	-0.19981	0.0402299	0.118703	0.0231967	-0.00285849	0.0544262
2	E1D_001	Endodermis	10308	0.00934939	-0.00710221	0.000551313	0.00202644	0.000529422	-0.000823368	0.00190734	5.21905	-0.272453	0.0853748	0.274624	0.035011	-0.000435388	0.0794947
3	E1D_001	Pericyde	5769	0.00826671	-0.00606345	0.000689526	0.0020936	0.000668438	-0.000735952	0.00207	1.26649	-0.113256	0.0412333	0.0688858	0.0312382	0.00381164	0.0653973
4	E1D_001	Stele	6677	0.00773301	-0.00692597	0.000599	0.00203485	0.000572949	-0.000799296	0.00199227	0.329858	-0.0795505	0.0349577	0.0405199	0.0325905	0.00876527	0.0576884
5	E1D_001	Background	46332	0.008023	-0.00643369	0.000237472	0.00176572	0.000232352	-0.000956342	0.00141788	0.180001	-0.121287	0.0047358	0.0314842	0.00453461	-0.0163875	0.0253795
6	E2B_001	Epidermis	66742	0.961174	-0.0529813	0.387908	0.130078	0.399635	0.312409	0.470805	3.03604	-0.101212	0.0501147	0.125967	0.0260424	0.00823682	0.0481558
7	E2B_001	Cortex	31172	0.949019	0.0153127	0.381182	0.112177	0.374038	0.303542	0.451146	0.304518	-0.0695303	0.0192198	0.0241167	0.0184557	0.00323294	0.0337479
8	E2B_001	Endodermis	13119	0.933774	-0.0403076	0.412214	0.121671	0.404775	0.329366	0.486522	0.987461	-0.0571381	0.0255366	0.0400516	0.0219896	0.00655319	0.0382337
9	E2B_001	Pericyde	8447	0.881336	0.137847	0.440243	0.102124	0.430529	0.371199	0.500011	0.420964	-0.0661093	0.0242574	0.0291493	0.0223608	0.00563191	0.0392227
10	E2B_001	Stele	10351	0.776489	0.0978948	0.411151	0.0924076	0.408361	0.350021	0.469595	0.120571	-0.0648443	0.0189414	0.0226023	0.0189	0.00361624	0.0336344
11	E2B_001	Background	33148	0.153904	-0.149199	0.00525929	0.0356918	0.00488209	-0.0187623	0.0291815	0.109722	-0.111267	0.00265176	0.0220332	0.0023039	-0.0119177	0.0169336
12	E2B_002	Epidermis	56295	0.388947	-0.0415732	0.167893	0.0467677	0.171715	0.143523	0.19809	1.00106	-0.0597685	0.025491	0.0389445	0.0196007	0.00775798	0.0331434
13	E2B_002	Cortex	23982	0.741438	0.0147558	0.214426	0.0752051	0.199834	0.163522	0.249087	0.133913	-0.0501582	0.0187398	0.0183888	0.0178821	0.00629179	0.0300104
14	E2B_002	Endodermis	8784	0.382792	0.0251095	0.173959	0.0421312	0.171732	0.145115	0.200624	1.03386	-0.0505548	0.0243468	0.0365851	0.0207071	0.00806505	0.0341285
15	E2B_002	Pericyde	6042	0.343711	0.0568867	0.17949	0.0371624	0.179305	0.153948	0.203813	0.20721	-0.0510573	0.0214716	0.0193985	0.0206049	0.00891969	0.0331032
16	E2B_002	Stele	8278	0.327976	0.0291787	0.165877	0.0384991	0.164802	0.138708	0.190741	0.154984	-0.046578	0.0190158	0.0186499	0.0184977	0.00665879	0.030415
17	E2B_002	Background	45812	0.088497	-0.0838283	0.000942908	0.0194179	0.000816894	-0.0120365	0.0139316	0.0536784	-0.0534345	0.00144724	0.0127773	0.00128898	-0.00728904	0.00995433
18	E3X_001	Epidermis	55872	1.06626	-0.029438	0.294721	0.122765	0.271212	0.207751	0.36123	62.7989	-1.86116	1.62072	4.13298	0.369323	0.0151452	1.21251
19	E3X_001	Cortex	39316	1.03272	-0.0166546	0.330373	0.118608	0.312287	0.248512	0.394593	75.6339	-2.87825	1.23412	4.0205	0.327597	0.00615623	0.876436
20	E3X_001	Endodermis	17767	0.767557	-0.0428571	0.245149	0.116145	0.216965	0.157269	0.326625	51.4014	-1.42127	1.49334	3.33507	0.551271	0.149038	1.39673
21	E3X_001	Pericyde	6629	0.807796	0.141954	0.396351	0.0765257	0.391427	0.344845	0.440251	27.6106	-0.79447	2.36911	2.79056	1.46488	0.732714	2.96745
22	E3X_001	Stele	8467	0.626917	0.128348	0.331951	0.0691571	0.327337	0.284106	0.375331	21.6803	-0.663824	1.78864	1.95581	1.2296	0.621929	2.24502
23	E3X_001	Background	34601	0.141355	-0.133223	0.00316081	0.0337065	0.00311729	-0.019458	0.0259365	2.09126	-1.55338	0.0231603	0.348946	0.014714	-0.211918	0.249565
24	E3X_002	Epidermis	36870	1.09934	-0.0547844	0.506722	0.162806	0.504486	0.397165	0.607196	21.5483	-1.4135	0.453725	1.17018	0.189777	-0.00889471	0.46719
25	E3X_002	Cortex	30941	1.23455	0.0393327	0.494107	0.108331	0.489789	0.424182	0.559014	37.9499	-1.99383	0.883774	2.24208	0.281969	0.0132388	0.812992
26	E3X_002	Endodermis	14128	1.13071	0.104647	0.524304	0.12066	0.516506	0.440874	0.597271	37.7658	-3.30224	1.63712	2.85252	0.847049	0.207074	1.95459
27	E3X_002	Pericyde	7354	1.13942	0.0411543	0.563471	0.137603	0.562881	0.477097	0.650673	36.4113	-1.84715	2.14706	2.83273	1.33417	0.513454	2.85071
28	E3X_002	Stele	9417	1.10768	0.108368	0.559971	0.129988	0.551995	0.469417	0.641674	21.7044	-0.72914	1.24184	1.59111	0.839216	0.398778	1.54942
29	E3X_002	Background	49445	0.160966	-0.163838	0.00280101	0.0376473	0.00285568	-0.0225339	0.0280124	0.978664	-0.841637	0.00496911	0.218505	0.00286696	-0.141649	0.149955
Se+bacteria	Se mean	Fe mean		Se alone	Se mean	Fe mean
E3X_001	0.294721	1.62072		E2B_001	0.387908	0.0501147
E3X_001	0.330373	1.23412		E2B_001	0.381182	0.0192198
E3X_001	0.245149	1.49334		E2B_001	0.412214	0.0255366
E3X_001	0.396351	2.36911		E2B_001	0.440243	0.0242574
E3X_001	0.331951	1.78864		E2B_001	0.411151	0.0189414
E3X_002	0.506722	0.453725		E2B_002	0.167893	0.025491
E3X_002	0.494107	0.883774		E2B_002	0.214426	0.0187398
E3X_002	0.524304	1.63712		E2B_002	0.173959	0.0243468
E3X_002	0.563471	2.14706		E2B_002	0.17949	0.0214716
E3X_002	0.559971	1.24184		E2B_002	0.165877	0.0190158
average	0.424712	1.48695		average	0.293434	0.0247135
fold change	3.50107			fold change	0.0842215

### Sheet: Outer layer
	sample	area	# voxels	Se max	Se min	Se mean	Se std	Se median	Se Q25	Se Q75	Fe max	Fe min	Fe mean	Fe std	Fe median	Fe Q25	Fe Q75
0	E1D_001	Superficial walls	3954	0.0076362	-0.00566136	0.000632881	0.0018852	0.000623831	-0.000659274	0.00188135	3.93721	-0.0423	0.380584	0.331788	0.286759	0.171922	0.496465
1	E1D_001	Epidermal cytoplasm	45884	0.00976563	-0.00714867	0.000644452	0.00193861	0.000628734	-0.000675035	0.00194242	1.45776	-0.125608	0.035781	0.0588236	0.0284825	0.0034434	0.056577
2	E1D_001	Intraepidermal walls	2683	0.0070364	-0.00577015	0.000613448	0.00194486	0.000684338	-0.000724375	0.00193032	0.421776	-0.115698	0.0352473	0.0494202	0.0279571	0.00574257	0.0543169
3	E1D_001	Epidermo-cortical walls	2772	0.00746043	-0.00562073	0.000714112	0.00201922	0.000708129	-0.000679865	0.00205444	0.480773	-0.128468	0.037372	0.0496384	0.031017	0.00701509	0.0593222
4	E1D_001	Cortical cytoplasm	17585	0.00938877	-0.00817963	0.000594844	0.00202349	0.000598247	-0.000793958	0.00195051	3.67296	-0.19981	0.0389189	0.124927	0.0212041	-0.00410705	0.0516448
5	E1D_001	Intracortical walls	475	0.00688057	-0.00459196	0.000677964	0.00203963	0.000634775	-0.000712199	0.00219449	0.846716	-0.0587427	0.0565127	0.0855695	0.038036	0.0113355	0.075334
6	E1D_001	Cortico-endodermal walls	2208	0.00701738	-0.00564555	0.00041622	0.00205192	0.000374485	-0.000963974	0.001838	1.34917	-0.182799	0.0625171	0.112222	0.0434649	0.00985895	0.0817889
7	E1D_001	Endodermal cytoplasm	7697	0.00772039	-0.00687021	0.000556675	0.00200555	0.00054954	-0.000794996	0.00189683	5.21905	-0.272453	0.0929003	0.307277	0.033172	-0.00373012	0.08049
8	E1D_001	Intraendodermal walls	306	0.0070845	-0.00376081	0.000936819	0.00207697	0.00098635	-0.000379639	0.00236826	0.45657	-0.0693493	0.0326492	0.0527981	0.0282586	0.00316961	0.0538539
9	E1D_001	Endodermo-pericydal walls	1690	0.00731071	-0.00710221	0.000851873	0.00211585	0.000794984	-0.000610416	0.00232019	2.05288	-0.110605	0.070885	0.14259	0.0462815	0.00892204	0.0934386
10	E1D_001	Background	46332	0.008023	-0.00643369	0.000237472	0.00176572	0.000232352	-0.000956342	0.00141788	0.180001	-0.121287	0.0047358	0.0314842	0.00453461	-0.0163875	0.0253795
11	E2B_001	Superficial walls	4613	0.531145	-0.0407988	0.180257	0.0806322	0.175285	0.122362	0.233151	3.03604	-0.0481606	0.280561	0.345358	0.154879	0.0809753	0.346456
12	E2B_001	Epidermal cytoplasm	51734	0.961174	-0.0460885	0.411387	0.117988	0.416874	0.34464	0.482611	2.14155	-0.101212	0.0280082	0.0510959	0.0222153	0.00577773	0.0400484
13	E2B_001	Intraepidermal walls	4900	0.78486	0.0509203	0.380372	0.107921	0.377491	0.303964	0.449171	2.70634	-0.0733978	0.0582364	0.127636	0.0363612	0.0166842	0.0620702
14	E2B_001	Epidermo-cortical walls	3211	0.747158	0.126134	0.388882	0.0895629	0.387842	0.328643	0.446728	0.394966	-0.0510523	0.0350563	0.0388068	0.0287574	0.0124747	0.0482536
15	E2B_001	Cortical cytoplasm	25937	0.949019	0.0153127	0.37938	0.114268	0.372134	0.299829	0.450594	0.135416	-0.0695303	0.0177282	0.0224138	0.0173148	0.00237557	0.0323961
16	E2B_001	Intracortical walls	484	0.645277	0.146007	0.38418	0.0936615	0.371321	0.316916	0.451313	0.0874343	-0.0379556	0.0233507	0.0234266	0.0228836	0.00672634	0.0392887
17	E2B_001	Cortico-endodermal walls	2591	0.836016	0.14364	0.403402	0.101611	0.39577	0.330306	0.469877	0.106841	-0.0571381	0.0205134	0.0226848	0.0203704	0.00533127	0.0354386
18	E2B_001	Endodermal cytoplasm	9963	0.933774	-0.0403076	0.413746	0.127289	0.406114	0.327961	0.490053	0.987461	-0.0564576	0.0261654	0.0434488	0.022005	0.00648482	0.0381722
19	E2B_001	Intraendodermal walls	413	0.742451	0.14754	0.409878	0.0977022	0.39724	0.342676	0.479321	0.173815	-0.0300875	0.0272843	0.0256218	0.0250261	0.00927611	0.0425664
20	E2B_001	Endodermo-pericydal walls	2113	0.871517	0.185141	0.42649	0.0939273	0.421516	0.362911	0.482296	0.420964	-0.0661093	0.0274112	0.0347807	0.0240307	0.00632088	0.0429586
21	E2B_001	Background	33148	0.153904	-0.149199	0.00525929	0.0356918	0.00488209	-0.0187623	0.0291815	0.109722	-0.111267	0.00265176	0.0220332	0.0023039	-0.0119177	0.0169336
22	E2B_002	Superficial walls	3949	0.285123	-0.0337697	0.0935477	0.0363977	0.092984	0.0685203	0.118428	1.00106	-0.0362351	0.0768477	0.0984473	0.0400056	0.0200936	0.0982919
23	E2B_002	Epidermal cytoplasm	44151	0.388947	0.0490179	0.17898	0.0363203	0.178048	0.154148	0.20259	0.425207	-0.0597685	0.0199263	0.0205391	0.0182515	0.00677898	0.0306071
24	E2B_002	Intraepidermal walls	3091	0.285428	0.0643059	0.164767	0.0322141	0.164136	0.143155	0.186536	0.113793	-0.0359941	0.0207936	0.0185731	0.0198812	0.00828526	0.0316496
25	E2B_002	Epidermo-cortical walls	2807	0.371982	0.0575979	0.175094	0.037688	0.174325	0.148949	0.199057	0.104333	-0.0550742	0.0196627	0.0177435	0.0189145	0.0076336	0.0305952
26	E2B_002	Cortical cytoplasm	19949	0.741438	0.0147558	0.222988	0.0777646	0.208716	0.169852	0.260703	0.133913	-0.0501582	0.0186765	0.0186254	0.0177773	0.00603082	0.0300388
27	E2B_002	Intracortical walls	364	0.320083	0.064098	0.171942	0.0379163	0.167382	0.146495	0.193141	0.0747252	-0.0200884	0.0194776	0.0154096	0.0192347	0.00868306	0.0288124
28	E2B_002	Cortico-endodermal walls	2127	0.374663	0.0322178	0.17204	0.0403356	0.171312	0.143376	0.197864	0.127443	-0.0446731	0.0196131	0.0187936	0.0192941	0.00757414	0.0307698
29	E2B_002	Endodermal cytoplasm	6174	0.382792	0.0251095	0.174746	0.0435131	0.171955	0.145358	0.202083	1.03386	-0.0505548	0.0260412	0.0413944	0.0212951	0.00849986	0.0351113
30	E2B_002	Intraendodermal walls	261	0.255255	0.0648001	0.163514	0.0333559	0.161205	0.14178	0.18457	0.127197	-0.0254057	0.0207848	0.0243531	0.0183584	0.00634315	0.0319036
31	E2B_002	Endodermo-pericydal walls	1740	0.318297	0.0568867	0.176522	0.0371857	0.175452	0.152417	0.200751	0.20721	-0.0510573	0.0230725	0.0219241	0.0216705	0.00934982	0.0339048
32	E2B_002	Background	45812	0.088497	-0.0838283	0.000942908	0.0194179	0.000816894	-0.0120365	0.0139316	0.0536784	-0.0534345	0.00144724	0.0127773	0.00128898	-0.00728904	0.00995433
33	E3X_001	Superficial walls	3675	0.763104	0.012133	0.300188	0.0961992	0.297346	0.237466	0.358597	37.5913	-0.76139	8.13644	6.2689	6.97235	3.7688	10.7609
34	E3X_001	Epidermal cytoplasm	47313	1.06626	-0.029438	0.28583	0.122418	0.260288	0.201213	0.345885	38.0356	-1.86116	0.638762	1.67308	0.261773	-0.0356394	0.694377
35	E3X_001	Intraepidermal walls	2241	0.861089	0.0775624	0.364764	0.10293	0.360323	0.29778	0.429218	57.661	-0.709692	4.23785	5.79641	2.08253	1.20979	4.36729
36	E3X_001	Epidermo-cortical walls	3115	0.882474	0.0835492	0.411327	0.109971	0.400921	0.335994	0.475876	75.6339	-0.93188	6.26081	10.0205	2.4795	1.32426	5.71612
37	E3X_001	Cortical cytoplasm	34795	1.03272	-0.0166546	0.319167	0.115578	0.301131	0.241439	0.375899	57.4278	-2.87825	0.569352	1.78231	0.255139	-0.0333515	0.618383
38	E3X_001	Intracortical walls	988	0.819807	0.0437939	0.408776	0.100785	0.402488	0.34896	0.470436	61.4319	-0.119391	5.82079	7.94748	3.05952	1.77375	6.4625
39	E3X_001	Cortico-endodermal walls	2666	0.768375	0.0746323	0.38265	0.101042	0.377255	0.313658	0.439818	51.4014	-0.181336	5.78332	8.01376	2.87357	1.53722	5.56029
40	E3X_001	Endodermal cytoplasm	14362	0.767557	-0.0428571	0.218784	0.107104	0.192938	0.14553	0.266104	28.2741	-1.42127	0.760582	1.58443	0.398838	0.0725927	0.882362
41	E3X_001	Intraendodermal walls	548	0.597851	0.158003	0.356811	0.0794467	0.351681	0.300692	0.401282	24.7754	-0.338633	2.13568	2.79949	1.27502	0.711935	2.6144
42	E3X_001	Endodermo-pericydal walls	1854	0.675737	0.105406	0.35646	0.0703372	0.353819	0.310155	0.39833	33.0245	-0.385998	5.11973	4.73959	3.40438	2.03242	6.55634
43	E3X_001	Background	34601	0.141355	-0.133223	0.00316081	0.0337065	0.00311729	-0.019458	0.0259365	2.09126	-1.55338	0.0231603	0.348946	0.014714	-0.211918	0.249565
44	E3X_002	Superficial walls	2972	1.05297	0.0488183	0.361207	0.162511	0.327606	0.242095	0.446248	9.07723	-0.597403	1.42368	1.4161	0.950456	0.496469	1.78115
45	E3X_002	Epidermal cytoplasm	29297	1.09153	-0.0547844	0.524261	0.156037	0.520214	0.416861	0.61933	14.0395	-1.4135	0.209611	0.540621	0.13029	-0.0441625	0.329999
46	E3X_002	Intraepidermal walls	2438	0.909033	0.144772	0.491069	0.105713	0.484928	0.418822	0.562643	18.2569	-0.876514	0.767143	1.6907	0.329707	0.104127	0.679855
47	E3X_002	Epidermo-cortical walls	2986	0.984022	0.161148	0.502124	0.111114	0.488745	0.430288	0.557821	25.5605	-1.21484	2.1788	3.02088	1.12052	0.585458	2.25123
48	E3X_002	Cortical cytoplasm	25853	1.23455	0.0393327	0.495742	0.108957	0.492896	0.425871	0.561878	19.4767	-1.99383	0.405039	0.96001	0.19751	-0.0311076	0.520726
49	E3X_002	Intracortical walls	802	0.816141	0.197514	0.437487	0.0732024	0.439073	0.391097	0.484824	27.0647	-0.289767	3.38849	3.35547	2.36067	1.21802	4.28151
50	E3X_002	Cortico-endodermal walls	2408	1.03227	0.189527	0.482768	0.0973101	0.477681	0.417046	0.539817	37.7658	-2.06758	4.36886	5.29713	2.20775	1.2834	5.20129
51	E3X_002	Endodermal cytoplasm	10854	1.13071	0.104647	0.532212	0.124387	0.526322	0.445347	0.608729	13.9778	-3.30224	0.835934	1.32778	0.557535	0.0681341	1.23301
52	E3X_002	Intraendodermal walls	581	0.856152	0.296758	0.499021	0.0938033	0.487676	0.434816	0.555304	16.7858	0.26851	3.58056	2.39424	2.91595	1.98336	4.40422
53	E3X_002	Endodermo-pericydal walls	1905	0.950841	0.0435165	0.537846	0.113224	0.529863	0.46003	0.61475	32.7878	0.221899	4.58477	3.8024	3.47813	2.1203	5.54637
54	E3X_002	Background	49445	0.160966	-0.163838	0.00280101	0.0376473	0.00285568	-0.0225339	0.0280124	0.978664	-0.841637	0.00496911	0.218505	0.00286696	-0.141649	0.149955

### Sheet: Subcellular
	sample	area	# voxels	Se max	Se min	Se mean	Se std	Se median	Se Q25	Se Q75	Fe max	Fe min	Fe mean	Fe std	Fe median	Fe Q25	Fe Q75
0	E1D_001	Cell walls	4565	0.00727539	-0.0055905	0.000586566	0.00201227	0.000615873	-0.000785813	0.00189385	2.89393	-0.152202	0.116134	0.224136	0.0472739	0.0168759	0.103075
1	E1D_001	Cytoplasm	10763	0.00934939	-0.00723567	0.00066034	0.00201814	0.000634779	-0.000732511	0.00199828	3.67296	-0.272453	0.0562869	0.174072	0.0295121	0.00208771	0.061115
2	E1D_001	Vacuoles	11655	0.00976563	-0.00721507	0.000622831	0.00199593	0.000629243	-0.000749601	0.00197486	4.05093	-0.192161	0.0334769	0.0957054	0.0228318	-0.00123762	0.0497215
3	E2B_001	Cell walls	5089	0.845208	0.0417497	0.385963	0.105927	0.384535	0.319791	0.450864	1.32602	-0.0465434	0.0377498	0.0603831	0.0280352	0.010957	0.0491491
4	E2B_001	Cytoplasm	19308	0.949019	-0.0364346	0.407636	0.119617	0.399133	0.326065	0.479635	0.213044	-0.0695303	0.0196747	0.0232068	0.0189072	0.00408931	0.0344636
5	E2B_001	Vacuoles	5602	0.942958	-0.0403076	0.326698	0.127073	0.314933	0.234273	0.411518	0.0930193	-0.0685888	0.0142951	0.0223655	0.0137921	-0.000956927	0.0294136
6	E2B_002	Cell walls	4966	0.31517	-0.0337697	0.156812	0.0483102	0.160994	0.126077	0.190721	1.00106	-0.0510573	0.0334454	0.0604938	0.0227454	0.0101356	0.037966
7	E2B_002	Cytoplasm	22319	0.741438	0.0147558	0.18859	0.0530302	0.182514	0.154062	0.214667	0.528058	-0.0475424	0.0199854	0.0210255	0.0184894	0.00681375	0.0309384
8	E2B_002	Vacuoles	6614	0.578501	0.0490179	0.243113	0.0914401	0.217002	0.173073	0.307465	0.0767931	-0.0597685	0.0111985	0.0161342	0.0110029	0.00056109	0.0216314
9	E3X_001	Cell walls	5122	0.881074	-0.0166546	0.37023	0.104687	0.360463	0.3	0.428382	75.6339	-0.753948	6.82071	8.89144	3.31247	1.65485	8.3899
10	E3X_001	Cytoplasm	7146	0.942892	0.0400715	0.399534	0.114873	0.386472	0.323816	0.465846	41.1842	-1.86116	1.56633	2.76133	0.762697	0.308751	1.67809
11	E3X_001	Vacuoles	28032	0.778978	-0.0250489	0.243437	0.0883707	0.235644	0.182789	0.294139	28.0191	-1.38759	0.312245	0.881748	0.192599	-0.0616318	0.483454
12	E3X_002	Cell walls	6027	1.05617	0.0694025	0.472396	0.125451	0.473264	0.404466	0.54103	37.7658	-3.12249	3.80658	4.72943	1.96958	0.928784	4.71495
13	E3X_002	Cytoplasm	23001	1.23455	0.0393327	0.471552	0.113683	0.464744	0.39703	0.538432	19.4767	-3.14347	0.550167	1.13498	0.269831	0.0151797	0.670433
14	E3X_002	Vacuoles	9795	0.894365	0.0411543	0.466938	0.13185	0.482202	0.384103	0.558954	8.17672	-1.99383	0.108397	0.497426	0.0744302	-0.127647	0.273899
cell walls
Se+bacteria	Se mean	Fe mean		Se alone	Se mean	Fe mean
E3X_001	0.37023	6.82071		E2B_001	0.385963	0.0377498
E3X_002	0.472396	3.80658		E2B_002	0.156812	0.0334454
average	0.421313	5.31364		average	0.271388	0.0355976
fold change	12.6121			fold change	0.131169
